# Exercise-conditioned tear fluid suppresses myopia progression

**DOI:** 10.64898/2026.02.05.704049

**Authors:** Huilin Yao, Maodi Liang, Qintong Fei, Jing Cao, Tiantian Liang, Xiangtian Zhou, Sen Zhang, Qinghua Cui

**Affiliations:** School of Sports Medicine, Wuhan Sports University, No. 461 Luoyu Rd. Wuchang District, Wuhan 430079, Hubei Province, China; State Key Laboratory of Eye Health, Oujiang Laboratory (Zhejiang Lab for Regenerative Medicine, Vision and Brain Health), Eye Hospital, Wenzhou Medical University, Wenzhou, China; Department of Biomedical Informatics, State Key Laboratory of Vascular Homeostasis and Remodeling, School of Basic Medical Sciences, Peking University, 38 Xueyuan Rd, Beijing, 100191, China

**Keywords:** myopia, exercise, tear fluid, reverse transcriptomics

## Abstract

Myopia represents a major global public health challenge with rapidly rising prevalence. It is thus important to explore novel therapeutics for the treatment of myopia. Here we predicted tear fluid after (TA) but not before (TB) moderate-intensity aerobic exercise might protect against myopia using reverse transcriptomic analysis. To experimentally validate this hypothesis, TA or TB was administered by periocular injection in a guinea pig model of form-deprivation myopia. As a result, TA treatment significantly attenuated myopic refractive shifts and suppressed vitreous chamber depth and axial length elongation, whereas TB showed no protective effects. This study proposes a novel therapeutic avenue for myopia intervention and also suggests a previously unrecognized tear fluid–mediated mechanism linking exercise to myopia.
