## Supplementary File S2 for "Exercise-conditioned tear fluid suppresses myopia progression"

### Sheet: TAvs.control
disease name	OR	p-value
Type I diabetes	0.46726	0.000383848
Ataxia-telangiectasia	0.375982	0.0017385
branch retinal vein occlusion	0.681259	0.00519097
Werner syndrome	0.532054	0.00913399
Glioblastoma Multiforme	0.519257	0.00983411
osteoarthritis	0.579009	0.0135575
Intracranial aneurysm	0.6569	0.0161094
multiple sclerosis	0.666478	0.016805
LGMD2I	0.493746	0.019407
Major depressive disorder	0.362812	0.0210159
Mycoplasma hyorhinis	0.142857	0.0243275
Fibrogenesis imperfecta ossium	0.367965	0.0252416
High myopia	0.685818	0.0264173
severe combined immunodeficiency	0.625464	0.0266746
anencephaly and spina bifida	0.540575	0.0301086
human Idiopathic Pulmonary Fibrosis	0.669904	0.0304212
Primary Sjogren’s Syndrome	0.640945	0.0333644
acute myeloid leukemia	0.40991	0.0409361
pilocytic astrocytoma	0.717214	0.0413148
Serous adenocarcinoma	0.73324	0.0416107
Focal and Segmental Glomerulosclerosis	0.733475	0.0432176
Polycystic Ovarian Syndrome	0.711803	0.0449888
Leishmania major infection	0.41651	0.0466464
Mycosis fungoides	0.605401	0.0468691
colorectal carcinoma	0.211765	0.0474479
spina bifida	0.431818	0.0487949

### Sheet: TAvs.TB
disease name	OR	p-value
arrhythmogenic cardiomyopathy	0.525568	0.00016183
Rheumatoid arthritis	0.431376	0.00244752
primary open angle glaucoma	0.0950226	0.00305645
human osteosarcoma	0.495818	0.00366047
Left Ventricle Heart Failure	0.554918	0.00453251
high blood pressure	0.0476191	0.0051974
Hashimoto's thyroiditis	0.619875	0.0059425
early Idiopathic pulmonary fibrosis (IPF)	0.462963	0.00976558
branch retinal vein occlusion	0.703847	0.0103624
Emery Dreifuss muscular dystrophy, autosomal dominant Lamin A/C form	0.512498	0.0114485
Kawasaki Disease arteritis	0.759015	0.0145696
primary dry eye	0.570652	0.0152852
Adipose aing bias	0.578449	0.0156891
Chronic tendon injuries (tendinopathy)	0.442234	0.0165257
Tendinopathy	0.442234	0.0165257
chronic thromboembolic pulmonary hypertension	0.543093	0.0214204
Idiopathic Pulmonary Fibrosis (IPF): early IPF	0.514136	0.0231148
pancreatic cancer	0.401626	0.0237989
Salivary_Gland aing bias	0.257975	0.024254
non-obstructive azoospermia	0.636249	0.0256806
Cerebral Palsy (Children)	0.476061	0.0259642
myopia	0.636563	0.0273325
vaginal dryness	0.59175	0.0273447
pilocytic astrocytoma	0.715616	0.0318479
preeclampsia without HELLP syndrome	0.533333	0.0322759
preterm preeclampsia	0.533333	0.0322759
Gestational diabetes	0.654135	0.0333914
progressive T1G3 bladder cancer	0.637295	0.035898
spermatogenetic failure (non-obstructive azoospermia (NOA))	0.587629	0.0361151
Kindler syndrome	0.690944	0.037573
BKV viremia	0.13	0.0411355
inclusion body myositis	0.333333	0.0432914
pathogenic KAT5 variants	0.674993	0.0440872
Cerebral Palsy (severity: SS)	0.617391	0.0448167
Extramammary Paget disease	0.697997	0.0450416
Intracranial aneurysm	0.696563	0.0452658
papillary thyroid carcinoma (PTC) without HT in background	0.707071	0.0473573
Aging	0.597714	0.0483098
pheochromocytoma (PHEO) tumor	0.508547	0.0483471
advanced Idiopathic pulmonary fibrosis (IPF)	0.561497	0.0496326

### Sheet: TBvs.control
disease name	OR	p-value
cervix carcinoma	0.435986	0.00379078
Leishmania major infection	0.361111	0.0101947
Acute Appendicitis	0.544026	0.012117
Diabetic Nephropathy	0.68043	0.0132647
Medulloblastoma	0.454931	0.0147345
IgM monoclonal gammopathy of undetermined significance	0.363248	0.0162169
preeclampsia	0.425676	0.0190482
meningioma	0.484314	0.0211127
acne	0.52381	0.0223662
Rasmussen Encephalitis stage 2	0.628484	0.0223669
allergy	0.244755	0.0233368
endometriosis	0.637926	0.0248948
Esophagus sex bias	0.245614	0.0258874
Cutaneus T cell Lymphoma (stage:folliculotropic )	0.677297	0.030349
non-syndromic cleft lip and palate	0.513868	0.0339185
Critical limb ischemia	0.717923	0.033949
Atrophy	0.552759	0.0339891
MDS v non-MDS anemia	0.432372	0.0367915
amyotrophic lateral sclerosis (ALS)	0.0972222	0.0404508
viral hemorrhagic fever (lymphocytic choriomeningitis virus-strain WE, LCMV-WE)	0.420759	0.0442006
arrhythmogenic cardiomyopathy	0.645956	0.0449897
cirrhosis without hepatic encephalopathy	0.68136	0.0475229
multiple sclerosis	0.678263	0.048629
myocardial infarction	0.735484	0.0496084
